# Engineering of interconnected microcapillary networks at the mesoscale via magnetic assembly of endothelial-cell ‘seeds’

**DOI:** 10.1101/2025.05.20.655072

**Authors:** Katarzyna O. Rojek, Antoni Wrzos, Fabio Maiullari, Konrad Giżyński, Maria Grazia Ceraolo, Claudia Bearzi, Roberto Rizzi, Piotr Szymczak, Jan Guzowski

## Abstract

Despite significant developments in endothelial-cell (EC) manipulation techniques, a proper *in vitro* model of a functional microvasculature with controlled local interconnectivity under well-defined global architecture is still lacking. Here, we report the generation of such controlled multi-scale vascular networks via manipulation of tens of sprouting EC ‘seeds’. We exploit magnetic patterning to assemble EC-coated superparamagnetic microbeads into ordered arrays and establish effective growth rules governing the development of interconnectivity and directionality of the networks depending on the applied seed-seed spacing. The EC-seed-based approach offers a range of advantages over conventional EC-manipulation techniques including: (i) expedited sprouting, (ii) spatial control over interconnections, (iii) reduction in cell consumption by >100x, and (iv) native high-throughput format. We co-develop multiparametric morphometric analysis tool and demonstrate high-content assessment of drug-induced vascular remodeling in 3D tumor microenvironments. Overall, we propose a uniquely precise and standardized vascular-microtissue engineering tool with applications, e.g., in angiogenesis research, high-throughput drug testing including personalized therapies, and with possible extension to organ-on-chip and tissue-regenerative approaches.
