## Supplementary Table 1 for "Engineering of interconnected microcapillary networks at the mesoscale via magnetic assembly of endothelial-cell ‘seeds’"

### Sheet: Fig 2E
	Two-way ANOVA with Bonferroni post hoc test
	Figure 2Ei
	area 400um vs 500um, 750um, 1000um, 1500um						area 500um vs 750um, 1000um, 1500um					area 750 um vs 1000um, 1500 um				area 1000um vs 1500um
	time [day]	500 um	750 um	1000 um	1500 um		time [day]	750 um	1000 um	1500 um		time [day]	1000 um	1500 um		time [day]	1500 um
	2	P > 0,05	P > 0,05	P > 0,05	P > 0,05		2	P > 0,05	P > 0,05	P > 0,05		2	P > 0,05	P > 0,05		2	P > 0,05
	5	P > 0,05	P > 0,05	P > 0,05	P > 0,05		5	P > 0,05	P > 0,05	P > 0,05		5	P > 0,05	P > 0,05		5	P > 0,05
	7	P > 0,05	P > 0,05	P > 0,05	P < 0,05		7	P > 0,05	P > 0,05	P > 0,05		7	P > 0,05	P > 0,05		7	P > 0,05
	9	P > 0,05	P > 0,05	P < 0,05	P<0,01		9	P > 0,05	P > 0,05	P > 0,05		9	P > 0,05	P > 0,05		9	P > 0,05
	Figure 2Eii
	length 400um vs 500um, 750um, 1000um, 1500um						length 500um vs 750um, 1000um, 1500um					length 750 um vs 1000um, 1500 um				length 1000um vs 1500um
	time [day]	500 um	750 um	1000 um	1500 um		time [day]	750 um	1000 um	1500 um		time [day]	1000 um	1500 um		time [day]	1500 um
	2	P > 0,05	P > 0,05	P > 0,05	P > 0,05		2	P > 0,05	P > 0,05	P > 0,05		2	P > 0,05	P > 0,05		2	P > 0,05
	5	P > 0,05	P<0,01	P < 0,05	P < 0,05		5	P > 0,05	P > 0,05	P > 0,05		5	P > 0,05	P > 0,05		5	P > 0,05
	7	P < 0,05	P<0,001	P<0,001	P<0,001		7	P > 0,05	P < 0,05	P > 0,05		7	P > 0,05	P > 0,05		7	P > 0,05
	9	P < 0,05	P<0,001	P<0,001	P<0,001		9	P > 0,05	P > 0,05	P<0,01		9	P > 0,05	P > 0,05		9	P > 0,05
	Figure 2Eiii
	No. of tips 400um vs 500um, 750um, 1000um, 1500um						No. of tips 500um vs 750um, 1000um, 1500um					No. of tips 750 um vs 1000um, 1500 um				No. of tips 1000um vs 1500um
	time [day]	500 um	750 um	1000 um	1500 um		time [day]	750 um	1000 um	1500 um		time [day]	1000 um	1500 um		time [day]	1500 um
	2	P > 0,05	P > 0,05	P > 0,05	P > 0,05		2	P > 0,05	P > 0,05	P > 0,05		2	P > 0,05	P > 0,05		2	P > 0,05
	5	P > 0,05	P<0,01	P < 0,05	P<0,01		5	P > 0,05	P > 0,05	P > 0,05		5	P > 0,05	P > 0,05		5	P > 0,05
	7	P > 0,05	P<0,001	P<0,001	P<0,001		7	P > 0,05	P < 0,05	P > 0,05		7	P > 0,05	P > 0,05		7	P > 0,05
	9	P > 0,05	P<0,001	P<0,001	P<0,001		9	P > 0,05	P > 0,05	P < 0,05		9	P > 0,05	P > 0,05		9	P > 0,05
	Figure 2Eiv
	No. of p branches 400um vs 500um, 750um, 1000um, 1500um						No. of p branches 500um vs 750um, 1000um, 1500um					No. of p branches 750 um vs 1000um, 1500 um				No. of p branches 1000um vs 1500um
	time [day]	500 um	750 um	1000 um	1500 um		time [day]	750 um	1000 um	1500 um		time [day]	1000 um	1500 um		time [day]	1500 um
	2	P > 0,05	P > 0,05	P > 0,05	P > 0,05		2	P > 0,05	P > 0,05	P > 0,05		2	P > 0,05	P > 0,05		2	P > 0,05
	5	P < 0,05	P<0,01	P<0,01	P<0,01		5	P > 0,05	P > 0,05	P > 0,05		5	P > 0,05	P > 0,05		5	P > 0,05
	7	P<0,01	P<0,01	P<0,001	P<0,01		7	P > 0,05	P > 0,05	P > 0,05		7	P > 0,05	P > 0,05		7	P > 0,05
	9	P<0,01	P<0,01	P < 0,05	P<0,01		9	P > 0,05	P > 0,05	P > 0,05		9	P > 0,05	P > 0,05		9	P > 0,05
	Figure 2Ev
	width 400um vs 500um, 750um, 1000um, 1500um						width 500um vs 750um, 1000um, 1500um					width 750 um vs 1000um, 1500 um				width 1000um vs 1500um
	time [day]	500 um	750 um	1000 um	1500 um		time [day]	750 um	1000 um	1500 um		time [day]	1000 um	1500 um		time [day]	1500 um
	2	P > 0,05	P > 0,05	P > 0,05	P > 0,05		2	P > 0,05	P > 0,05	P > 0,05		2	P > 0,05	P > 0,05		2	P > 0,05
	5	P > 0,05	P > 0,05	P > 0,05	P > 0,05		5	P > 0,05	P > 0,05	P > 0,05		5	P > 0,05	P > 0,05		5	P > 0,05
	7	P > 0,05	P > 0,05	P > 0,05	P > 0,05		7	P > 0,05	P > 0,05	P > 0,05		7	P > 0,05	P > 0,05		7	P > 0,05
	9	P > 0,05	P<0,01	P<0,01	P<0,01		9	P > 0,05	P > 0,05	P > 0,05		9	P > 0,05	P > 0,05		9	P > 0,05
	Figure 2Evi
	No. of connections 400um vs 500um, 750um, 1000um, 1500um						No. of connections 500um vs 750um, 1000um, 1500um					No. of connections 750 um vs 1000um, 1500 um				No. of connections 1000um vs 1500um
	time [day]	500 um	750 um	1000 um	1500 um		time [day]	750 um	1000 um	1500 um		time [day]	1000 um	1500 um		time [day]	1500 um
	2	P > 0,05	P > 0,05	P > 0,05	P > 0,05		2	P > 0,05	P > 0,05	P > 0,05		2	P > 0,05	P > 0,05		2	P > 0,05
	5	P > 0,05	P > 0,05	P > 0,05	P > 0,05		5	P > 0,05	P<0,01	P<0,001		5	P > 0,05	P < 0,05		5	P > 0,05
	7	P<0,01	P > 0,05	P > 0,05	P > 0,05		7	P < 0,05	P<0,001	P<0,001		7	P > 0,05	P<0,001		7	P > 0,05
	9	P<0,01	P > 0,05	P > 0,05	P > 0,05		9	P > 0,05	P<0,001	P<0,001		9	P > 0,05	P<0,001		9	P > 0,05
	Figure 2Evii
	No. of CC 400um vs 500um, 750um, 1000um, 1500um						No. of CC 500um vs 750um, 1000um, 1500um					No. of CC 750 um vs 1000um, 1500 um				No. of CC 1000um vs 1500um
	time [day]	500 um	750 um	1000 um	1500 um		time [day]	750 um	1000 um	1500 um		time [day]	1000 um	1500 um		time [day]	1500 um
	2	P > 0,05	P > 0,05	P > 0,05	P > 0,05		2	P > 0,05	P > 0,05	P > 0,05		2	P > 0,05	P > 0,05		2	P > 0,05
	5	P > 0,05	P > 0,05	P > 0,05	P > 0,05		5	P > 0,05	P<0,001	P<0,001		5	P<0,01	P<0,001		5	P > 0,05
	7	P<0,01	P > 0,05	P > 0,05	P > 0,05		7	P > 0,05	P<0,001	P<0,001		7	P<0,01	P<0,001		7	P > 0,05
	9	P > 0,05	P > 0,05	P > 0,05	P < 0,05		9	P > 0,05	P<0,001	P<0,001		9	P < 0,05	P<0,001		9	P > 0,05
	Figure 2Eviii
	area of coating 400um vs 500um, 750um, 1000um, 1500um						area of coating 500um vs 750um, 1000um, 1500um					area of coating 750 um vs 1000um, 1500 um				area of coating 1000um vs 1500um
	time [day]	500 um	750 um	1000 um	1500 um		time [day]	750 um	1000 um	1500 um		time [day]	1000 um	1500 um		time [day]	1500 um
	2	P > 0,05	P > 0,05	P > 0,05	P > 0,05		2	P > 0,05	P > 0,05	P > 0,05		2	P > 0,05	P > 0,05		2	P > 0,05
	5	P > 0,05	P > 0,05	P > 0,05	P > 0,05		5	P > 0,05	P > 0,05	P > 0,05		5	P > 0,05	P > 0,05		5	P > 0,05
	7	P > 0,05	P > 0,05	P > 0,05	P > 0,05		7	P > 0,05	P > 0,05	P > 0,05		7	P > 0,05	P > 0,05		7	P > 0,05
	9	P > 0,05	P > 0,05	P > 0,05	P > 0,05		9	P > 0,05	P > 0,05	P > 0,05		9	P > 0,05	P > 0,05		9	P > 0,05
